# A conserved superlocus regulates above- and belowground root initiation

**DOI:** 10.1101/2020.11.11.377937

**Authors:** Moutasem Omary, Naama Gil-Yarom, Chen Yahav, Evyatar Steiner, Idan Efroni

## Abstract

During plant post-embryonic growth new meristems and associated stem cells form in different development contexts in order to respond to environmental cues. While underground lateral roots initiate from designated cells in the main root, an unknown mechanism allows cells to bypass the root/shoot identity trajectory and generate shoot-borne-roots. Using single-cell profiling of tomato (*Solanum lycoperiscum)* stems we isolated a rare transient cell population that serve as progenitors for shoot-borne-root meristems. Analysis of this population identified a transcription factor required for the formation of shoot-borne-roots which we named *SHOOT BORNE ROOTLESS (SBRL)*. Evolutionary analysis revealed that *SBRL* function is deeply conserved in angiosperms and that it arose as part of an ancient duplicated superlocus, only lost in root-less plants, containing both shoot-borne and lateral root initiation regulators. We propose that the ability to activate a common transition state with context-specific regulators allows the remarkable developmental plasticity found in plants.

**One Sentence Summary:** Highly conserved superlocus of LBD genes, acting within an early transition identity, regulates shoot-borne and lateral root formation.
