## Supplementary material for "A conserved superlocus regulates above- and belowground root initiation": Table S4

### Sheet: Primers
List of all gRNA and primer sequences used in this study for CRISPR/Cas9 Golden Gateb design, PCR detection, cloning and qPCR analysis.
Primer or gRNA ID	Spaecies	Sequence 5`-3`	Purpose
SBRL-gRNA1	Solanum lycopersicum	TGTGGTCTCAATTGACAGGCACTGGTTCCCCTTGGTTTTAGAGCTAGAAATAGCAAG	CRISPR/gRNA cloning
SBRL-gRNA2	Solanum lycopersicum	TGTGGTCTCAATTGCATATACCTGTGAGTGATCGGTTTTAGAGCTAGAAATAGCAAG	CRISPR/gRNA cloning
SBRL-gRNA3	Solanum lycopersicum	TGTGGTCTCAATTGTTCATAAGCTATGGTGACCGGTTTTAGAGCTAGAAATAGCAAG	CRISPR/gRNA cloning
BSBRL-gRNA1	Solanum lycopersicum	TGTGGTCTCAATTGGGACAGGTTCATCACCTTGGTTTTAGAGCTAGAAATAGCAAG	CRISPR/gRNA cloning
BSBRL-gRNA2	Solanum lycopersicum	TGTGGTCTCAATTGAAACAGCCTCACATCGATCGGTTTTAGAGCTAGAAATAGCAAG	CRISPR/gRNA cloning
BSBRL-gRNA3	Solanum lycopersicum	TGTGGTCTCAATTGTCGATTGATCATTATAGCGAGTTTTAGAGCTAGAAATAGCAAG	CRISPR/gRNA cloning
proSBRL-F1	Solanum lycopersicum	TTGAAGACTTGGAGGCAAAAATGTTAGCATGGAGTAGAATAGATTAGGTCTG	promoter part 1 cloning
proSBRL-R1	Solanum lycopersicum	TTGAAGACTTGTATTCTATTATTTTACATAAGCAGGTAAGTTTTATAGATAAT	promoter part 1 cloning
proSBRL-F2	Solanum lycopersicum	TTGAAGACTTATACGGTGGATATTAGTTAAACTCATCTGCAATAACAAG	promoter part 2 cloning
proSBRL-R2	Solanum lycopersicum	TTGAAGACTTCATTGGGGAACCAGTGCCTGTCGTCTTAATAATTGTAATATTATTTAATTTGATGG	promoter part 2 cloning
SBRL-F1	Solanum lycopersicum	AGGATGTTAATTTGAGAATGTAAGGGGG	genotyping
SBRL-R1	Solanum lycopersicum	TGTTCCTTGAGTGAAGCAAGTTGTG	genotyping
BSBRL-F1	Solanum lycopersicum	CACCTTAATTCACACTTGCACC	genotyping
BSBRL-R1	Solanum lycopersicum	ATGACAAAAACAAATGTCCTGGTGG	genotyping
BSBRL2-F1	Solanum lycopersicum	TCTCCATCATTTCCTAGTGTATTCGTGC	genotyping
BSBRL2-R1	Solanum lycopersicum	ATTGAGGTAGGAAGTGAAACTCGTG	genotyping
qSBRL1-F	Solanum lycopersicum	GCTCATATACCTGTGAGTGATCGAGGAG	RT-PCR
qSBRL1-R	Solanum lycopersicum	CTTGTAAATTAAAAACCTGTTGTTGAAGAGCG	RT-PCR
qUBQ-F	Solanum lycopersicum	TCGTAAGGAGTGCCCTAATGCTGA	RT-PCR
qUBQ-R	Solanum lycopersicum	CAATCGCCTCCAGCCTTGTTGTAA	RT-PCR
slEF1-F	Solanum lycopersicum	GTATCTCCAAAGATGGTCAGACCCGTGAAC	mcSCRB QC
slEF1-R	Solanum lycopersicum	ACAAAGGGGATTTTGTCAGGGTTGTAACCA	mcSCRB QC
Venus-F		ACGTAAACGGCCACAAGTTCAG	mcSCRB QC
Venus-R		CTCGATGTTGTGGCGGATCTTG	mcSCRB QC
IDE-F	Phaseolus vulgaris	GCAACCAACCTTTCATCAGC	RT-PCR
IDE-R	Phaseolus vulgaris	AGAAATGCCTCAACCCTTTG	RT-PCR
Phvul.007G195100-F	Phaseolus vulgaris	CTCGCATCAGAGACCCTGTTT	RT-PCR
Phvul.007G195100-R	Phaseolus vulgaris	TGTCCAACATTCTCCGACCA	RT-PCR
Phvul.007G195000-F	Phaseolus vulgaris	TGGCTGTGTCTCCCATATCT	RT-PCR
Phvul.007G195000-R	Phaseolus vulgaris	CTGGCCCCAGATTGGAGTTT	RT-PCR
Phvul.001G159300-F	Phaseolus vulgaris	GCCAGCAACGTTTCCAAGTT	RT-PCR
Phvul.001G159300-R	Phaseolus vulgaris	TGAGTCAGCTGAGCCTTCAC	RT-PCR
Phvul.001G159400-F	Phaseolus vulgaris	TCCTTGCTCACCTTCCTGTG	RT-PCR
Phvul.001G159400-R	Phaseolus vulgaris	GGTTTCAGTGGCAGAGGCAT	RT-PCR
Actin-F	Ipomoea batatas	GACTACCATGTTCCCCGGTA	RT-PCR
Actin-R	Ipomoea batatas	TTGTATGCCACGAGCATCTT	RT-PCR
g9630-F	Ipomoea batatas	ATCCTGTCTATGGCTGCGTC	RT-PCR
g9630-R	Ipomoea batatas	CTTGCATCAGCTGAGCTTGC	RT-PCR
g9631-F	Ipomoea batatas	CTTTGCTCTCCAACAACAGGT	RT-PCR
g9631-R	Ipomoea batatas	CGGTGGGGTTTTGTGAGTAG	RT-PCR
CACS-F	Cucumis sativus	TGGGAAGATTCTTATGAAGTGC	RT-PCR
CACS-R	Cucumis sativus	CTCGTCAAATTTACACATTGGT	RT-PCR
Cucsa.053440-F	Cucumis sativus	GGGTTTCTGCAAGTTGAGCC	RT-PCR
Cucsa.053440-R	Cucumis sativus	AGCTCAAGCAAGGATTCACGA	RT-PCR
Cucsa.053450-F	Cucumis sativus	AAGCTCAAGCTAGGCTTCAAGA	RT-PCR
Cucsa.053450-R	Cucumis sativus	ATTGACCTTCTCGTTCACCCC	RT-PCR
