## Supplementary material for "A conserved superlocus regulates above- and belowground root initiation": Table S1

### Sheet: marker genes accesion numbers
marker	Tissue	Solanum lycopersicum	Arabidopsis thaliana
SMB	Root cap/Initials	Solyc12g017400	AT1G79580
FEZ	Root cap/Initials	Solyc05g007550	AT1G26870
SCR	Root cap/Initials	Solyc10g074680	AT3G54220
PLT1	Root cap/Initials	Solyc11g061750	AT1G51190
AHA3	Phloem Companion Cells	Solyc07g017780	AT5G57350
SUC2	Phloem Companion Cells	Solyc11g017010	AT1G22710
GLP5	Phloem Parenchyma	Solyc01g102390	AT1G09560
PP2-B1	Phloem Parenchyma	Solyc01g100000	AT1G56240
WOX4	Vasculature Initials\ Procambium	Solyc04g078650	AT1G46480
ATHB	Vasculature Initials\ Procambium	Solyc08g076370	AT4G17710 (HDG4)
PXY	Cambium	Solyc05g051640	AT5G61480
PHB	Cambium	Solyc02g024070	AT2G34710
H2B	Cell cycle	Solyc06g075800	AT3G45980
CDKB1;1	Cell cycle	Solyc10g074720	AT3G54180
Cell wall invertase	Cell cycle	Solyc09g010090	AT2G36190
