## Supplementary material for "A conserved superlocus regulates above- and belowground root initiation": Table S3

### Sheet: Sheet1
Clade	Species	Subclass	Gene
Polypodiopsida	Adiantum capillus-veneris	I	rf 1 KP238203.1 Adiantum capillus-veneris
Dicots	Aldrovanda vesiculosa	I	Av 00012253
Dicots	Aldrovanda vesiculosa	II	Av 00000060
Dicots	Aldrovanda vesiculosa	II	Av 00003195
Dicots	Aldrovanda vesiculosa	II	Av 00010915
Dicots	Aldrovanda vesiculosa	II	Av 00013888
Dicots	Aldrovanda vesiculosa	II	Av 00015240
ANA	Amborella trichopoda	I	evm 27.TU.AmTr scaffold00004.nlbd1
ANA	Amborella trichopoda	II	evm 27.TU.AmTr v1.0 scaffold00041.18
ANA	Amborella trichopoda	IIIA	evm 27.TU.AmTr scaffold00009.nlbd3
ANA	Amborella trichopoda	IIIB	evm 27.TU.AmTr scaffold00009.nlbd2
Dicots	Arabidopsis thaliana	I	AT3G03760
Dicots	Arabidopsis thaliana	II	AT2G45410
Dicots	Arabidopsis thaliana	II	AT2G45420
Dicots	Arabidopsis thaliana	II	AT4G00210
Dicots	Arabidopsis thaliana	II	AT4G00220
Dicots	Arabidopsis thaliana	IIIA	AT2G42430
Dicots	Arabidopsis thaliana	IIIB	AT2G31310
Dicots	Arabidopsis thaliana	IIIB	AT2G42440
Dicots	Arabidopsis thaliana	IIIB	AT3G58190
Dicots	Arabidopsis thaliana	IIIB2	AT5G06080
Dicots	Arabis alpina	I	Aa G45080
Dicots	Arabis alpina	II	Aa G16250
Dicots	Arabis alpina	II	Aa G16260
Dicots	Arabis alpina	II	Aa G242350
Dicots	Arabis alpina	II	Aa G242360
Dicots	Arabis alpina	IIIA	Aa 4g19792129
Dicots	Arabis alpina	IIIA	Aa 5g18660309
Dicots	Arabis alpina	IIIA	Aa G754810
Dicots	Arabis alpina	IIIB	Aa 4g19803792
Dicots	Arabis alpina	IIIB	Aa 5g18665604
Dicots	Arabis alpina	IIIB2	Aa G195320
Polypodiopsida	Azolla filiculoides	I	Azfi s0076.g037915
Monocots	Brachypodium distachyon	II	Bradi1g68170
Monocots	Brachypodium distachyon	II	Bradi3g22510
Monocots	Brachypodium distachyon	IIIA	Bradi1g75120
Monocots	Brachypodium distachyon	IIIA	Bradi3g55680
Monocots	Brachypodium distachyon	IIIB	Bradi1g75110
Monocots	Brachypodium distachyon	IIIB	Bradi3g12550
Dicots	Carica papaya	II	evm.TU.supercontig 18.117
Dicots	Carica papaya	II	evm.TU.supercontig 18.118
Dicots	Carica papaya	IIIA	evm.TU.supercontig 50.43
Dicots	Carica papaya	IIIB	evm.TU.supercontig 50.42
Dicots	Carica papaya	IIIB2	evm.TU.supercontig 1.438
Ceratophyllales	Ceratophyllum demersum	I	Cdemersum 11731
Ceratophyllales	Ceratophyllum demersum	II	Cdemersum 09157
Dicots	Citrus clementina	I	Ciclev10021843m
Dicots	Citrus clementina	II	Ciclev10021992m
Dicots	Citrus clementina	II	Ciclev10022291m
Dicots	Citrus clementina	IIIA	Ciclev10024416m
Dicots	Citrus clementina	IIIB	Ciclev10023341m
Dicots	Citrus clementina	IIIB2	Ciclev10033354m
Dicots	Cucumis sativus	I	Cucsa.338130
Dicots	Cucumis sativus	II	Cucsa.257700
Dicots	Cucumis sativus	II	Cucsa.362830
Dicots	Cucumis sativus	II	Cucsa.362840
Dicots	Cucumis sativus	IIIA	Cucsa.053440
Dicots	Cucumis sativus	IIIB	Cucsa.053450
Dicots	Cucumis sativus	IIIB	Cucsa.388160
Dicots	Cucumis sativus	IIIB2	Cucsa.165150
Dicots	Daucus carota	II	DCAR 000312
Dicots	Daucus carota	II	DCAR 008562
Dicots	Daucus carota	IIIA	DCAR 007333
Dicots	Daucus carota	IIIA	DCAR 012531
Dicots	Daucus carota	IIIB	DCAR 002680
Dicots	Daucus carota	IIIB	DCAR 018468
Dicots	Daucus carota	IIIB2	DCAR 027598
Dicots	Fragaria vesca	I	gene24461-v1.0-hybrid
Dicots	Fragaria vesca	II	gene19355-v1.0-hybrid
Dicots	Fragaria vesca	II	gene19356-v1.0-hybrid
Dicots	Fragaria vesca	IIIA	gene08250-v1.0-hybrid
Dicots	Fragaria vesca	IIIB	gene08253-v1.0-hybrid
Dicots	Fragaria vesca	IIIB	gene08254-v1.0-hybrid
Dicots	Fragaria vesca	IIIB2	gene26330-v1.0-hybrid
Gymnosperms	Ginkgo biloba	I	Gb 14010
Gymnosperms	Ginkgo biloba	I	Gb 39343
Gymnosperms	Ginkgo biloba	II	Gb 02663
Gymnosperms	Ginkgo biloba	II	Gb 09123
Dicots	Ipomea batatas	I	Ib g53344
Dicots	Ipomea batatas	II	Ib g30400
Dicots	Ipomea batatas	II	Ib g56604
Dicots	Ipomea batatas	II	Ib g9242
Dicots	Ipomea batatas	IIIA	Ib g9630
Dicots	Ipomea batatas	IIIB	Ib g38824
Dicots	Ipomea batatas	IIIB	Ib g5308
Dicots	Ipomea batatas	IIIB	Ib g9631
Dicots	Kalanchoe fedtschenkoi	I	Kaladp0096s0157
Dicots	Kalanchoe fedtschenkoi	II	Kaladp0016s0160
Dicots	Kalanchoe fedtschenkoi	II	Kaladp0032s0389
Dicots	Kalanchoe fedtschenkoi	IIIA	Kaladp0089s0088
Dicots	Kalanchoe fedtschenkoi	IIIA	Kaladp0864s0009
Dicots	Kalanchoe fedtschenkoi	IIIB	Kaladp0089s0089
Dicots	Kalanchoe fedtschenkoi	IIIB	Kaladp0864s0008
Dicots	Kalanchoe fedtschenkoi	IIIB2	Kaladp0039s0641
Dicots	Kalanchoe fedtschenkoi	IIIB2	Kaladp0083s0068
Dicots	Kalanchoe fedtschenkoi	IIIB2	Kaladp0100s0079
Dicots	Linum usitatissimum	II	Lus10009298
Dicots	Linum usitatissimum	IIIA	Lus10000707
Dicots	Linum usitatissimum	IIIA	Lus10014757
Dicots	Linum usitatissimum	IIIA	Lus10024877
Dicots	Linum usitatissimum	IIIA	Lus10033872
Dicots	Linum usitatissimum	IIIB	Lus10000613
Dicots	Linum usitatissimum	IIIB	Lus10033873
Dicots	Linum usitatissimum	IIIB2	Lus10004707
Dicots	Medicago truncatula	I	Medtr6g027710
Dicots	Medicago truncatula	II	Medtr7g074990
Dicots	Medicago truncatula	II	Medtr7g075230
Dicots	Medicago truncatula	II	Medtr8g036085
Dicots	Medicago truncatula	II	Medtr8g036105
Dicots	Medicago truncatula	IIIA	Medtr1g070220
Dicots	Medicago truncatula	IIIA	Medtr7g096530
Dicots	Medicago truncatula	IIIB	Medtr1g070205
Dicots	Medicago truncatula	IIIB	Medtr7g096610
Dicots	Medicago truncatula	IIIB2	Medtr5g080470
Dicots	Mimulus guttatus	I	Migut.J01541
Dicots	Mimulus guttatus	II	Migut.B01641
Dicots	Mimulus guttatus	II	Migut.B01642
Dicots	Mimulus guttatus	II	Migut.N01640
Dicots	Mimulus guttatus	IIIA	Migut.N02194
Dicots	Mimulus guttatus	IIIB	Migut.D00408
Dicots	Mimulus guttatus	IIIB2	Migut.F00757
ANA	Nymphaea colorata	II	GWHPAAYW004399 NC10G0143230
ANA	Nymphaea colorata	IIIA	GWHPAAYW007718 NC12G0012320
ANA	Nymphaea colorata	IIIB	GWHPAAYW007716 NC12G0012340
ANA	Nymphaea colorata	IIIB	GWHPAAYW018086 NC4G0020280
ANA	Nymphaea colorata	IIIB2	GWHPAAYW019010 NC5G0049530
Monocots	Oryza sativa	I	LOC Os01g56530
Monocots	Oryza sativa	II	LOC Os03g14270
Monocots	Oryza sativa	II	LOC Os10g07510
Monocots	Oryza sativa	IIIA	LOC Os02g57490
Monocots	Oryza sativa	IIIA	LOC Os03g05500
Monocots	Oryza sativa	IIIB	LOC Os03g05510
Monocots	Oryza sativa	IIIB	LOC Os08g44940
Dicots	Phaseolus vulgaris	I	Phvul.004G072500
Dicots	Phaseolus vulgaris	II	Phvul.008G075900
Dicots	Phaseolus vulgaris	II	Phvul.010G084900
Dicots	Phaseolus vulgaris	IIIA	Phvul.001G159300
Dicots	Phaseolus vulgaris	IIIA	Phvul.007G195100
Dicots	Phaseolus vulgaris	IIIB	Phvul.001G159400
Dicots	Phaseolus vulgaris	IIIB	Phvul.007G195000
Dicots	Phaseolus vulgaris	IIIB2	Phvul.008G192500
Bryophyta	Physcomitrella patens	I	Pp3c11 11230
Bryophyta	Physcomitrella patens	I	Pp3c12 13020
Bryophyta	Physcomitrella patens	I	Pp3c3 27900
Bryophyta	Physcomitrella patens	I	Pp3c4 9600
Bryophyta	Physcomitrella patens	I	Pp3c7 9340
Bryophyta	Physcomitrella patens	I	Pp3c8 4430
Gymnosperms	Picea abies	I	PAB00021211
Gymnosperms	Picea abies	II	PAB00001812
Gymnosperms	Picea abies	II	PAB00058598
Gymnosperms	Picea abies	II	PAB00064735
Gymnosperms	Picea abies	II	PGL00000994
Gymnosperms	Picea abies	IIIG	PAB00036699
Gymnosperms	Picea abies	IIIG	PAB00065159
Gymnosperms	Pinus pinaster	II	PPI00006806
Gymnosperms	Pinus pinaster	II	PPI00010340
Gymnosperms	Pinus pinaster	II	PPI00017483
Gymnosperms	Pinus pinaster	IIIG	PPI00017794
Gymnosperms	Pinus pinaster	IIIG	PPI00018951
Gymnosperms	Pinus pinaster	IIIG	PPI00028217
Gymnosperms	Pinus pinaster	IIIG	PPI00044006
Dicots	Populus trichocarpa	I	Potri.013G064500
Dicots	Populus trichocarpa	II	Potri.002G148900
Dicots	Populus trichocarpa	II	Potri.002G149000
Dicots	Populus trichocarpa	II	Potri.014G070300
Dicots	Populus trichocarpa	II	Potri.014G070400
Dicots	Populus trichocarpa	IIIA	Potri.002G041200
Dicots	Populus trichocarpa	IIIA	Potri.005G221900
Dicots	Populus trichocarpa	IIIB	Potri.002G041100
Dicots	Populus trichocarpa	IIIB2	Potri.010G200400
Dicots	Prunus persica	I	Prupe.7G011300
Dicots	Prunus persica	II	Prupe.2G146500
Dicots	Prunus persica	II	Prupe.2G146600
Dicots	Prunus persica	IIIA	Prupe.8G227500
Dicots	Prunus persica	IIIB	Prupe.8G227300
Dicots	Prunus persica	IIIB	Prupe.8G227400
Dicots	Prunus persica	IIIB2	Prupe.2G238900
Gymnosperms	Pseudotsuga menziesii	I	PME00057649
Gymnosperms	Pseudotsuga menziesii	I	PME00057650
Gymnosperms	Pseudotsuga menziesii	II	PME00072160
Gymnosperms	Pseudotsuga menziesii	II	PME00080082
Gymnosperms	Pseudotsuga menziesii	IIIG	PME00110599
Dicots	Quercus robur	I	Qrob P0120400.2 1702
Dicots	Quercus robur	II	Qrob P0561290.2 1615
Dicots	Quercus robur	IIIA	Qrob P0163990.2 1633
Dicots	Quercus robur	IIIB	Qrob P0163980.2 1699
Dicots	Ricinus communis	I	30072.t000029
Dicots	Ricinus communis	II	30174.t000294
Dicots	Ricinus communis	II	30174.t000295
Dicots	Ricinus communis	IIIA	29883.t000090
Dicots	Ricinus communis	IIIB	28428.t000002
Dicots	Ricinus communis	IIIB2	30143.t000010
Dicots	Salix purpurea	I	SapurV1A.1704s0040
Dicots	Salix purpurea	II	SapurV1A.0024s0780
Dicots	Salix purpurea	II	SapurV1A.0024s0790
Dicots	Salix purpurea	II	SapurV1A.0532s0190
Dicots	Salix purpurea	II	SapurV1A.0532s0200
Dicots	Salix purpurea	IIIA	SapurV1A.0006s0980
Dicots	Salix purpurea	IIIA	SapurV1A.0378s0180
Dicots	Salix purpurea	IIIB	SapurV1A.0006s0970
Dicots	Salix purpurea	IIIB2	SapurV1A.0281s0190
Lycophytes	Selaginella moellendorffii	I	59642
Monocots	Setaria italica	I	Seita.5G334600
Monocots	Setaria italica	II	Seita.9G282200
Monocots	Setaria italica	II	Seita.9G470000
Monocots	Setaria italica	IIIA	Seita.1G369600
Monocots	Setaria italica	IIIA	Seita.9G539500
Monocots	Setaria italica	IIIB	Seita.6G253100
Monocots	Setaria italica	IIIB	Seita.9G539400
Dicots	Solanum lycopersicum	I	Solyc01g098220
Dicots	Solanum lycopersicum	II	Solyc01g091400
Dicots	Solanum lycopersicum	II	Solyc01g091420
Dicots	Solanum lycopersicum	IIIA	Solyc06g083930
Dicots	Solanum lycopersicum	IIIA	Solyc09g066260
Dicots	Solanum lycopersicum	IIIB	Solyc09g066270
Dicots	Solanum tuberosum	I	PGSC0003DMG400022454
Dicots	Solanum tuberosum	II	PGSC0003DMG402012772
Dicots	Solanum tuberosum	IIIA	PGSC0003DMG400009713
Dicots	Solanum tuberosum	IIIA	PGSC0003DMG400020069
Dicots	Solanum tuberosum	IIIB	PGSC0003DMG400009716
Dicots	Utricularia gibba	II	Ugibba Scf00045.4755
Dicots	Utricularia gibba	II	Ugibba Scf00045.4756
Dicots	Vigna radiata	I	Vradi0319s00050
Dicots	Vigna radiata	II	Vradi0122s00050
Dicots	Vigna radiata	IIIA	Vradi03g01480
Dicots	Vigna radiata	IIIA	Vradi08g 24302016
Dicots	Vigna radiata	IIIB	Vradi03g01490
Dicots	Vigna radiata	IIIB	Vradi08g08690
Dicots	Vitis vinifera	I	GSVIVG01029979001
Dicots	Vitis vinifera	II	GSVIVG01027620001
Dicots	Vitis vinifera	II	GSVIVG01027621001
Dicots	Vitis vinifera	IIIA	GSVIVG01028295001
Dicots	Vitis vinifera	IIIB	GSVIVG01028294001
Dicots	Vitis vinifera	IIIB2	GSVIVG01016500001
Monocots	Zea mays	I	GRMZM2G025758
Monocots	Zea mays	II	GRMZM2G076327
Monocots	Zea mays	II	GRMZM2G110913
Monocots	Zea mays	II	GRMZM2G150594
Monocots	Zea mays	IIIA	GRMZM2G075499
Monocots	Zea mays	IIIA	GRMZM2G092483
Monocots	Zea mays	IIIB	AC149818.2 FG009
Monocots	Zea mays	IIIB	GRMZM2G092542
